# Identification of novel Rab46 effector proteins

**DOI:** 10.1101/2020.07.06.189340

**Authors:** Lucia Pedicini, Sabina D Wiktor, Katie J Simmons, Lynn McKeown

**Author notes:** Corresponding author, Address: LICAMM, Faculty of Medicine and Health, University of Leeds, Clarendon Way, Leeds. LS2 9JT. **Summary** Identification of effector proteins is key to understanding the role of Rab GTPases in cellular trafficking. We identify two Rab46 effectors in endothelial cells and provide a resource for further analysis.

## Abstract

Rab46 is a novel Ca^2+^- sensing Rab GTPase shown to have important functions in endothelial and immune cells. The presence of functional Ca^2+^- binding, coiled-coil and Rab domains suggest that Rab46 will be important for coupling rapid responses to signalling in many cell types. The molecular mechanisms underlying Rab46 function are currently unknown. Here we provide the first resource for studying Rab46 interacting proteins. Using liquid chromatography mass spectrometry (LC-MS/MS) to identify affinity purified proteins that bind to constitutively active GFP-Rab46 or inactive GFP-Rab46 expressed in endothelial cells, we have revealed 922 possible interacting proteins. Further comparative analyses between nucleotide-locked Rab46 proteins enriched this dataset to confidently identify 29 effector proteins. Importantly, through biochemical and imaging approaches we have validated two potential effector proteins; dynein and the Na^2+^/ K^+^ ATPase subunit alpha 1 (ATP1α1). Hence, our use of affinity purification and LC-MS/MS to identify Rab46 neighbouring proteins provides a valuable resource for detecting Rab46 effector proteins and analysing Rab46 functions.
