## Supplementary material for "Identification of novel Rab46 effector proteins": Table 3

### Sheet: enrichment.Process (1)
#term ID	term description	observed gene count	background gene count	false discovery rate	matching proteins in your network (IDs)	matching proteins in your network (labels)
GO:0032886	regulation of microtubule-based process	5	205	0.0227	ENSP00000333298,ENSP00000334061,ENSP00000348965,ENSP00000384863,ENSP00000479606	CLTC,DYNC1H1,HDAC6,LAMP1,XPO1
GO:0051493	regulation of cytoskeleton organization	6	477	0.0279	ENSP00000334061,ENSP00000348965,ENSP00000358866,ENSP00000384863,ENSP00000479606,ENSP00000481038	CLTC,CYFIP1,DYNC1H1,FLNA,HDAC6,XPO1
GO:0070507	regulation of microtubule cytoskeleton organization	4	177	0.037	ENSP00000334061,ENSP00000348965,ENSP00000384863,ENSP00000479606	CLTC,DYNC1H1,HDAC6,XPO1
GO:0060632	regulation of microtubule-based movement	2	25	0.0438	ENSP00000333298,ENSP00000334061	HDAC6,LAMP1
GO:0007051	spindle organization	3	123	0.0444	ENSP00000216181,ENSP00000348965,ENSP00000358866	DYNC1H1,FLNA,MYH9
GO:0050896	response to stimulus	23	7824	0.0227	ENSP00000216181,ENSP00000222145,ENSP00000260356,ENSP00000264705,ENSP00000304592,ENSP00000313420,ENSP00000314030,ENSP00000333298,ENSP00000334061,ENSP00000348965,ENSP00000352208,ENSP00000356972,ENSP00000358866,ENSP00000371419,ENSP00000384537,ENSP00000384863,ENSP00000386665,ENSP00000392330,ENSP00000420213,ENSP00000445306,ENSP00000457421,ENSP00000479606,ENSP00000481038	AKAP12,ATP1A1,BCAP31,CAD,CLTC,CYFIP1,DNAJA2,DYNC1H1,FASN,FHL2,FLNA,FLNB,HDAC6,LAMP1,MYH9,MYOF,NDUFS2,PARP4,PECAM1,PRKDC,RASIP1,THBS1,XPO1
GO:0009408	response to heat	3	89	0.037	ENSP00000260356,ENSP00000314030,ENSP00000352208	DNAJA2,MYOF,THBS1
GO:0051716	cellular response to stimulus	19	6212	0.037	ENSP00000216181,ENSP00000222145,ENSP00000260356,ENSP00000264705,ENSP00000304592,ENSP00000313420,ENSP00000333298,ENSP00000334061,ENSP00000352208,ENSP00000358866,ENSP00000371419,ENSP00000384537,ENSP00000386665,ENSP00000392330,ENSP00000420213,ENSP00000445306,ENSP00000457421,ENSP00000479606,ENSP00000481038	AKAP12,ATP1A1,BCAP31,CAD,CLTC,CYFIP1,FASN,FHL2,FLNA,FLNB,HDAC6,LAMP1,MYH9,MYOF,PARP4,PECAM1,PRKDC,RASIP1,THBS1
GO:0048545	response to steroid hormone	4	324	0.049	ENSP00000260356,ENSP00000264705,ENSP00000386665,ENSP00000445306	ATP1A1,CAD,FHL2,THBS1
GO:0065008	regulation of biological quality	15	3559	0.027	ENSP00000216181,ENSP00000260356,ENSP00000264705,ENSP00000313420,ENSP00000333298,ENSP00000334061,ENSP00000357048,ENSP00000358866,ENSP00000364794,ENSP00000384863,ENSP00000389445,ENSP00000392330,ENSP00000420213,ENSP00000445306,ENSP00000481038	ATP1A1,BCAP31,CAD,COPA,CYFIP1,FLNA,FLNB,HDAC6,IARS,LAMP1,MYH9,PRKDC,THBS1,UBAP2L,XPO1
GO:0002376	immune system process	11	2370	0.037	ENSP00000216181,ENSP00000260356,ENSP00000304592,ENSP00000313420,ENSP00000333298,ENSP00000348965,ENSP00000392330,ENSP00000420213,ENSP00000457421,ENSP00000479606,ENSP00000481038	BCAP31,CLTC,CYFIP1,DYNC1H1,FASN,FLNB,LAMP1,MYH9,PECAM1,PRKDC,THBS1
GO:0030224	monocyte differentiation	2	18	0.037	ENSP00000216181,ENSP00000304592	FASN,MYH9
GO:0048002	antigen processing and presentation of peptide antigen	3	132	0.0448	ENSP00000348965,ENSP00000392330,ENSP00000479606	BCAP31,CLTC,DYNC1H1
GO:0006810	transport	15	4130	0.037	ENSP00000216181,ENSP00000260356,ENSP00000264705,ENSP00000333298,ENSP00000334061,ENSP00000348965,ENSP00000357048,ENSP00000358866,ENSP00000384537,ENSP00000384863,ENSP00000392330,ENSP00000445306,ENSP00000457421,ENSP00000479606,ENSP00000481038	AKAP12,ATP1A1,BCAP31,CAD,CLTC,COPA,CYFIP1,DYNC1H1,FLNA,HDAC6,LAMP1,MYH9,PECAM1,THBS1,XPO1
GO:0006909	phagocytosis	4	185	0.037	ENSP00000216181,ENSP00000260356,ENSP00000457421,ENSP00000481038	CYFIP1,MYH9,PECAM1,THBS1
GO:0016192	vesicle-mediated transport	10	1699	0.037	ENSP00000216181,ENSP00000260356,ENSP00000333298,ENSP00000348965,ENSP00000357048,ENSP00000358866,ENSP00000392330,ENSP00000457421,ENSP00000479606,ENSP00000481038	BCAP31,CLTC,COPA,CYFIP1,DYNC1H1,FLNA,LAMP1,MYH9,PECAM1,THBS1
GO:0045055	regulated exocytosis	6	691	0.037	ENSP00000260356,ENSP00000333298,ENSP00000348965,ENSP00000358866,ENSP00000457421,ENSP00000481038	CYFIP1,DYNC1H1,FLNA,LAMP1,PECAM1,THBS1
GO:0046903	secretion	8	1070	0.037	ENSP00000260356,ENSP00000264705,ENSP00000333298,ENSP00000348965,ENSP00000357048,ENSP00000358866,ENSP00000457421,ENSP00000481038	CAD,COPA,CYFIP1,DYNC1H1,FLNA,LAMP1,PECAM1,THBS1
GO:0098657	import into cell	6	609	0.037	ENSP00000216181,ENSP00000260356,ENSP00000445306,ENSP00000457421,ENSP00000479606,ENSP00000481038	ATP1A1,CLTC,CYFIP1,MYH9,PECAM1,THBS1
GO:0046907	intracellular transport	8	1390	0.0438	ENSP00000333298,ENSP00000334061,ENSP00000348965,ENSP00000357048,ENSP00000384537,ENSP00000384863,ENSP00000392330,ENSP00000479606	AKAP12,BCAP31,CLTC,COPA,DYNC1H1,HDAC6,LAMP1,XPO1
GO:0002576	platelet degranulation	3	129	0.0444	ENSP00000260356,ENSP00000358866,ENSP00000457421	FLNA,PECAM1,THBS1
GO:0006897	endocytosis	5	510	0.0444	ENSP00000216181,ENSP00000260356,ENSP00000457421,ENSP00000479606,ENSP00000481038	CLTC,CYFIP1,MYH9,PECAM1,THBS1
GO:0006911	phagocytosis, engulfment	2	31	0.0463	ENSP00000216181,ENSP00000260356	MYH9,THBS1
GO:0006886	intracellular protein transport	6	836	0.0478	ENSP00000334061,ENSP00000357048,ENSP00000384537,ENSP00000384863,ENSP00000392330,ENSP00000479606	AKAP12,BCAP31,CLTC,COPA,HDAC6,XPO1
GO:0048193	Golgi vesicle transport	4	325	0.049	ENSP00000333298,ENSP00000348965,ENSP00000357048,ENSP00000392330	BCAP31,COPA,DYNC1H1,LAMP1
GO:0007520	myoblast fusion	2	19	0.037	ENSP00000216181,ENSP00000352208	MYH9,MYOF
GO:0008104	protein localization	10	1966	0.037	ENSP00000216181,ENSP00000333298,ENSP00000334061,ENSP00000357048,ENSP00000358866,ENSP00000384537,ENSP00000384863,ENSP00000392330,ENSP00000420213,ENSP00000479606	AKAP12,BCAP31,CLTC,COPA,FLNA,FLNB,HDAC6,LAMP1,MYH9,XPO1
GO:0009653	anatomical structure morphogenesis	10	1992	0.037	ENSP00000216181,ENSP00000222145,ENSP00000260356,ENSP00000313420,ENSP00000334061,ENSP00000352208,ENSP00000358866,ENSP00000386665,ENSP00000420213,ENSP00000481038	CYFIP1,FHL2,FLNA,FLNB,HDAC6,MYH9,MYOF,PRKDC,RASIP1,THBS1
GO:0031647	regulation of protein stability	4	251	0.037	ENSP00000313420,ENSP00000333298,ENSP00000334061,ENSP00000358866	FLNA,HDAC6,LAMP1,PRKDC
GO:0034613	cellular protein localization	9	1367	0.037	ENSP00000333298,ENSP00000334061,ENSP00000357048,ENSP00000358866,ENSP00000384537,ENSP00000384863,ENSP00000392330,ENSP00000420213,ENSP00000479606	AKAP12,BCAP31,CLTC,COPA,FLNA,FLNB,HDAC6,LAMP1,XPO1
GO:0045184	establishment of protein localization	9	1467	0.037	ENSP00000216181,ENSP00000333298,ENSP00000334061,ENSP00000357048,ENSP00000358866,ENSP00000384537,ENSP00000384863,ENSP00000392330,ENSP00000479606	AKAP12,BCAP31,CLTC,COPA,FLNA,HDAC6,LAMP1,MYH9,XPO1
GO:0051641	cellular localization	11	2180	0.037	ENSP00000216181,ENSP00000333298,ENSP00000334061,ENSP00000348965,ENSP00000357048,ENSP00000358866,ENSP00000384537,ENSP00000384863,ENSP00000392330,ENSP00000420213,ENSP00000479606	AKAP12,BCAP31,CLTC,COPA,DYNC1H1,FLNA,FLNB,HDAC6,LAMP1,MYH9,XPO1
GO:0051649	establishment of localization in cell	9	1616	0.037	ENSP00000216181,ENSP00000333298,ENSP00000334061,ENSP00000348965,ENSP00000357048,ENSP00000384537,ENSP00000384863,ENSP00000392330,ENSP00000479606	AKAP12,BCAP31,CLTC,COPA,DYNC1H1,HDAC6,LAMP1,MYH9,XPO1
GO:0072359	circulatory system development	7	807	0.037	ENSP00000216181,ENSP00000222145,ENSP00000260356,ENSP00000264705,ENSP00000313420,ENSP00000386665,ENSP00000457421	CAD,FHL2,MYH9,PECAM1,PRKDC,RASIP1,THBS1
GO:0001775	cell activation	7	1024	0.0385	ENSP00000216181,ENSP00000313420,ENSP00000333298,ENSP00000348965,ENSP00000358866,ENSP00000457421,ENSP00000481038	CYFIP1,DYNC1H1,FLNA,LAMP1,MYH9,PECAM1,PRKDC
GO:0000904	cell morphogenesis involved in differentiation	5	498	0.044	ENSP00000216181,ENSP00000334061,ENSP00000358866,ENSP00000420213,ENSP00000481038	CYFIP1,FLNA,FLNB,HDAC6,MYH9
GO:0060341	regulation of cellular localization	6	766	0.044	ENSP00000333298,ENSP00000348965,ENSP00000384863,ENSP00000392330,ENSP00000479606,ENSP00000481038	BCAP31,CLTC,CYFIP1,DYNC1H1,LAMP1,XPO1
GO:0048468	cell development	8	1493	0.0463	ENSP00000216181,ENSP00000304592,ENSP00000313420,ENSP00000334061,ENSP00000358866,ENSP00000386665,ENSP00000420213,ENSP00000481038	CYFIP1,FASN,FHL2,FLNA,FLNB,HDAC6,MYH9,PRKDC
GO:0051179	localization	16	5233	0.0463	ENSP00000216181,ENSP00000260356,ENSP00000264705,ENSP00000333298,ENSP00000334061,ENSP00000348965,ENSP00000357048,ENSP00000358866,ENSP00000384537,ENSP00000384863,ENSP00000392330,ENSP00000420213,ENSP00000445306,ENSP00000457421,ENSP00000479606,ENSP00000481038	AKAP12,ATP1A1,BCAP31,CAD,CLTC,COPA,CYFIP1,DYNC1H1,FLNA,FLNB,HDAC6,LAMP1,MYH9,PECAM1,THBS1,XPO1
GO:0048646	anatomical structure formation involved in morphogenesis	6	831	0.0474	ENSP00000216181,ENSP00000222145,ENSP00000260356,ENSP00000313420,ENSP00000352208,ENSP00000386665	FHL2,MYH9,MYOF,PRKDC,RASIP1,THBS1
		13

### Sheet: enrichment.Component
#term ID	term description	observed gene count	background gene count	false discovery rate	matching proteins in your network (IDs)	matching proteins in your network (labels)
GO:0044444	cytoplasmic part	27	9377	0.0001	ENSP00000216181,ENSP00000222145,ENSP00000260356,ENSP00000264705,ENSP00000304592,ENSP00000313420,ENSP00000314030,ENSP00000333298,ENSP00000334061,ENSP00000348965,ENSP00000352208,ENSP00000355500,ENSP00000356972,ENSP00000357048,ENSP00000358866,ENSP00000364794,ENSP00000371419,ENSP00000384537,ENSP00000384863,ENSP00000386665,ENSP00000392330,ENSP00000420213,ENSP00000445306,ENSP00000457421,ENSP00000479606…	AKAP12,ATP1A1,BCAP31,CAD,CEP170,CLTC,COPA,CYFIP1,DNAJA2,DYNC1H1,FASN,FHL2,FLNA,FLNB,HDAC6,IARS,LAMP1,MCM3,MYH9,MYOF,NDUFS2,PARP4,PECAM1,PRKDC,RASIP1,THBS1,XPO1
GO:0005737	cytoplasm	28	11238	0.00043	ENSP00000216181,ENSP00000222145,ENSP00000260356,ENSP00000264705,ENSP00000304592,ENSP00000313420,ENSP00000314030,ENSP00000333298,ENSP00000334061,ENSP00000348965,ENSP00000352208,ENSP00000355500,ENSP00000356972,ENSP00000357048,ENSP00000358866,ENSP00000364794,ENSP00000371419,ENSP00000384537,ENSP00000384863,ENSP00000386665,ENSP00000389445,ENSP00000392330,ENSP00000420213,ENSP00000445306,ENSP00000457421…	AKAP12,ATP1A1,BCAP31,CAD,CEP170,CLTC,COPA,CYFIP1,DNAJA2,DYNC1H1,FASN,FHL2,FLNA,FLNB,HDAC6,IARS,LAMP1,MCM3,MYH9,MYOF,NDUFS2,PARP4,PECAM1,PRKDC,RASIP1,THBS1,UBAP2L,XPO1
GO:0032991	protein-containing complex	19	4792	0.00043	ENSP00000216181,ENSP00000260356,ENSP00000264705,ENSP00000313420,ENSP00000317123,ENSP00000334061,ENSP00000348965,ENSP00000355500,ENSP00000356972,ENSP00000357048,ENSP00000358866,ENSP00000364794,ENSP00000371419,ENSP00000384863,ENSP00000389445,ENSP00000445306,ENSP00000479606,ENSP00000480987,ENSP00000481038	ATP1A1,CAD,CEP170,CLTC,COPA,CYFIP1,DYNC1H1,FLNA,HDAC6,IARS,MCM3,MYH9,NDUFS2,PARP4,PRKDC,SNRNP200,THBS1,UBAP2L,XPO1
GO:0005829	cytosol	19	4958	0.00056	ENSP00000216181,ENSP00000264705,ENSP00000304592,ENSP00000313420,ENSP00000314030,ENSP00000333298,ENSP00000334061,ENSP00000348965,ENSP00000355500,ENSP00000357048,ENSP00000358866,ENSP00000364794,ENSP00000371419,ENSP00000384537,ENSP00000384863,ENSP00000392330,ENSP00000420213,ENSP00000479606,ENSP00000481038	AKAP12,BCAP31,CAD,CEP170,CLTC,COPA,CYFIP1,DNAJA2,DYNC1H1,FASN,FLNA,FLNB,HDAC6,IARS,LAMP1,MYH9,PARP4,PRKDC,XPO1
GO:0031410	cytoplasmic vesicle	13	2226	0.00056	ENSP00000260356,ENSP00000304592,ENSP00000333298,ENSP00000334061,ENSP00000348965,ENSP00000352208,ENSP00000357048,ENSP00000392330,ENSP00000420213,ENSP00000445306,ENSP00000457421,ENSP00000479606,ENSP00000481038	ATP1A1,BCAP31,CLTC,COPA,CYFIP1,DYNC1H1,FASN,FLNB,HDAC6,LAMP1,MYOF,PECAM1,THBS1
GO:0042470	melanosome	4	105	0.00087	ENSP00000304592,ENSP00000333298,ENSP00000445306,ENSP00000479606	ATP1A1,CLTC,FASN,LAMP1
GO:0044446	intracellular organelle part	24	8882	0.0011	ENSP00000216181,ENSP00000222145,ENSP00000260356,ENSP00000264705,ENSP00000313420,ENSP00000317123,ENSP00000333298,ENSP00000334061,ENSP00000348965,ENSP00000352208,ENSP00000355500,ENSP00000356972,ENSP00000357048,ENSP00000358866,ENSP00000371419,ENSP00000384863,ENSP00000386665,ENSP00000389445,ENSP00000392330,ENSP00000420213,ENSP00000457421,ENSP00000479606,ENSP00000480987,ENSP00000481038	BCAP31,CAD,CEP170,CLTC,COPA,CYFIP1,DYNC1H1,FHL2,FLNA,FLNB,HDAC6,LAMP1,MCM3,MYH9,MYOF,NDUFS2,PARP4,PECAM1,PRKDC,RASIP1,SNRNP200,THBS1,UBAP2L,XPO1
GO:0099512	supramolecular fiber	8	873	0.0011	ENSP00000334061,ENSP00000348965,ENSP00000355500,ENSP00000358866,ENSP00000371419,ENSP00000386665,ENSP00000420213,ENSP00000479606	CEP170,CLTC,DYNC1H1,FHL2,FLNA,FLNB,HDAC6,PARP4
GO:0048471	perinuclear region of cytoplasm	7	670	0.0012	ENSP00000222145,ENSP00000333298,ENSP00000334061,ENSP00000358866,ENSP00000392330,ENSP00000480987,ENSP00000481038	BCAP31,CYFIP1,FLNA,HDAC6,LAMP1,MCM3,RASIP1
GO:0044424	intracellular part	29	13996	0.0015	ENSP00000216181,ENSP00000222145,ENSP00000260356,ENSP00000264705,ENSP00000304592,ENSP00000313420,ENSP00000314030,ENSP00000317123,ENSP00000333298,ENSP00000334061,ENSP00000348965,ENSP00000352208,ENSP00000355500,ENSP00000356972,ENSP00000357048,ENSP00000358866,ENSP00000364794,ENSP00000371419,ENSP00000384537,ENSP00000384863,ENSP00000386665,ENSP00000389445,ENSP00000392330,ENSP00000420213,ENSP00000445306…	AKAP12,ATP1A1,BCAP31,CAD,CEP170,CLTC,COPA,CYFIP1,DNAJA2,DYNC1H1,FASN,FHL2,FLNA,FLNB,HDAC6,IARS,LAMP1,MCM3,MYH9,MYOF,NDUFS2,PARP4,PECAM1,PRKDC,RASIP1,SNRNP200,THBS1,UBAP2L,XPO1
GO:0098589	membrane region	5	311	0.0019	ENSP00000334061,ENSP00000352208,ENSP00000384863,ENSP00000445306,ENSP00000457421	ATP1A1,HDAC6,MYOF,PECAM1,XPO1
GO:0043229	intracellular organelle	27	12193	0.0035	ENSP00000216181,ENSP00000222145,ENSP00000260356,ENSP00000264705,ENSP00000304592,ENSP00000313420,ENSP00000317123,ENSP00000333298,ENSP00000334061,ENSP00000348965,ENSP00000352208,ENSP00000355500,ENSP00000356972,ENSP00000357048,ENSP00000358866,ENSP00000371419,ENSP00000384537,ENSP00000384863,ENSP00000386665,ENSP00000389445,ENSP00000392330,ENSP00000420213,ENSP00000445306,ENSP00000457421,ENSP00000479606…	AKAP12,ATP1A1,BCAP31,CAD,CEP170,CLTC,COPA,CYFIP1,DYNC1H1,FASN,FHL2,FLNA,FLNB,HDAC6,LAMP1,MCM3,MYH9,MYOF,NDUFS2,PARP4,PECAM1,PRKDC,RASIP1,SNRNP200,THBS1,UBAP2L,XPO1
GO:0005901	caveola	3	74	0.0036	ENSP00000334061,ENSP00000352208,ENSP00000445306	ATP1A1,HDAC6,MYOF
GO:0005874	microtubule	5	385	0.0042	ENSP00000334061,ENSP00000348965,ENSP00000355500,ENSP00000371419,ENSP00000479606	CEP170,CLTC,DYNC1H1,HDAC6,PARP4
GO:0044430	cytoskeletal part	9	1547	0.0047	ENSP00000216181,ENSP00000334061,ENSP00000348965,ENSP00000355500,ENSP00000358866,ENSP00000371419,ENSP00000420213,ENSP00000479606,ENSP00000480987	CEP170,CLTC,DYNC1H1,FLNA,FLNB,HDAC6,MCM3,MYH9,PARP4
GO:0099513	polymeric cytoskeletal fiber	6	645	0.0049	ENSP00000334061,ENSP00000348965,ENSP00000355500,ENSP00000358866,ENSP00000371419,ENSP00000479606	CEP170,CLTC,DYNC1H1,FLNA,HDAC6,PARP4
GO:0005938	cell cortex	4	230	0.0054	ENSP00000216181,ENSP00000358866,ENSP00000384537,ENSP00000420213	AKAP12,FLNA,FLNB,MYH9
GO:0005856	cytoskeleton	10	2068	0.0071	ENSP00000216181,ENSP00000334061,ENSP00000348965,ENSP00000355500,ENSP00000358866,ENSP00000371419,ENSP00000384537,ENSP00000420213,ENSP00000479606,ENSP00000480987	AKAP12,CEP170,CLTC,DYNC1H1,FLNA,FLNB,HDAC6,MCM3,MYH9,PARP4
GO:0043025	neuronal cell body	5	460	0.0071	ENSP00000264705,ENSP00000333298,ENSP00000334061,ENSP00000358866,ENSP00000481038	CAD,CYFIP1,FLNA,HDAC6,LAMP1
GO:0043232	intracellular non-membrane-bounded organelle	14	4005	0.0095	ENSP00000216181,ENSP00000313420,ENSP00000334061,ENSP00000348965,ENSP00000355500,ENSP00000358866,ENSP00000371419,ENSP00000384537,ENSP00000384863,ENSP00000386665,ENSP00000392330,ENSP00000420213,ENSP00000479606,ENSP00000480987	AKAP12,BCAP31,CEP170,CLTC,DYNC1H1,FHL2,FLNA,FLNB,HDAC6,MCM3,MYH9,PARP4,PRKDC,XPO1
GO:0030018	Z disc	3	122	0.0096	ENSP00000358866,ENSP00000386665,ENSP00000420213	FHL2,FLNA,FLNB
GO:0015630	microtubule cytoskeleton	7	1118	0.0106	ENSP00000216181,ENSP00000334061,ENSP00000348965,ENSP00000355500,ENSP00000371419,ENSP00000479606,ENSP00000480987	CEP170,CLTC,DYNC1H1,HDAC6,MCM3,MYH9,PARP4
GO:0043227	membrane-bounded organelle	25	11244	0.0106	ENSP00000216181,ENSP00000222145,ENSP00000260356,ENSP00000264705,ENSP00000304592,ENSP00000313420,ENSP00000317123,ENSP00000333298,ENSP00000334061,ENSP00000348965,ENSP00000352208,ENSP00000356972,ENSP00000357048,ENSP00000358866,ENSP00000371419,ENSP00000384863,ENSP00000386665,ENSP00000389445,ENSP00000392330,ENSP00000420213,ENSP00000445306,ENSP00000457421,ENSP00000479606,ENSP00000480987,ENSP00000481038	ATP1A1,BCAP31,CAD,CLTC,COPA,CYFIP1,DYNC1H1,FASN,FHL2,FLNA,FLNB,HDAC6,LAMP1,MCM3,MYH9,MYOF,NDUFS2,PARP4,PECAM1,PRKDC,RASIP1,SNRNP200,THBS1,UBAP2L,XPO1
GO:0044433	cytoplasmic vesicle part	8	1447	0.0106	ENSP00000260356,ENSP00000333298,ENSP00000348965,ENSP00000352208,ENSP00000357048,ENSP00000457421,ENSP00000479606,ENSP00000481038	CLTC,COPA,CYFIP1,DYNC1H1,LAMP1,MYOF,PECAM1,THBS1
GO:0045121	membrane raft	4	300	0.0106	ENSP00000334061,ENSP00000352208,ENSP00000445306,ENSP00000457421	ATP1A1,HDAC6,MYOF,PECAM1
GO:0005819	spindle	4	322	0.0119	ENSP00000216181,ENSP00000355500,ENSP00000371419,ENSP00000479606	CEP170,CLTC,MYH9,PARP4
GO:0098805	whole membrane	8	1554	0.0136	ENSP00000333298,ENSP00000334061,ENSP00000352208,ENSP00000357048,ENSP00000384863,ENSP00000445306,ENSP00000457421,ENSP00000479606	ATP1A1,CLTC,COPA,HDAC6,LAMP1,MYOF,PECAM1,XPO1
GO:0005771	multivesicular body	2	39	0.0147	ENSP00000333298,ENSP00000334061	HDAC6,LAMP1
GO:0012505	endomembrane system	14	4347	0.0153	ENSP00000222145,ENSP00000260356,ENSP00000304592,ENSP00000333298,ENSP00000334061,ENSP00000348965,ENSP00000352208,ENSP00000357048,ENSP00000384863,ENSP00000392330,ENSP00000445306,ENSP00000457421,ENSP00000479606,ENSP00000481038	ATP1A1,BCAP31,CLTC,COPA,CYFIP1,DYNC1H1,FASN,HDAC6,LAMP1,MYOF,PECAM1,RASIP1,THBS1,XPO1
GO:0043195	terminal bouton	2	44	0.0176	ENSP00000264705,ENSP00000481038	CAD,CYFIP1
GO:0005876	spindle microtubule	2	47	0.0195	ENSP00000371419,ENSP00000479606	CLTC,PARP4
GO:0030120	vesicle coat	2	47	0.0195	ENSP00000357048,ENSP00000479606	CLTC,COPA
GO:0001725	stress fiber	2	50	0.021	ENSP00000216181,ENSP00000420213	FLNB,MYH9
GO:0030659	cytoplasmic vesicle membrane	5	724	0.0276	ENSP00000333298,ENSP00000352208,ENSP00000357048,ENSP00000457421,ENSP00000479606	CLTC,COPA,LAMP1,MYOF,PECAM1
GO:0120025	plasma membrane bounded cell projection	8	1900	0.0318	ENSP00000216181,ENSP00000264705,ENSP00000333298,ENSP00000334061,ENSP00000348965,ENSP00000355500,ENSP00000358866,ENSP00000481038	CAD,CEP170,CYFIP1,DYNC1H1,FLNA,HDAC6,LAMP1,MYH9
GO:0030863	cortical cytoskeleton	2	77	0.0359	ENSP00000216181,ENSP00000358866	FLNA,MYH9
GO:0030135	coated vesicle	3	255	0.0373	ENSP00000357048,ENSP00000392330,ENSP00000479606	BCAP31,CLTC,COPA
GO:0030141	secretory granule	5	828	0.0393	ENSP00000260356,ENSP00000333298,ENSP00000348965,ENSP00000457421,ENSP00000481038	CYFIP1,DYNC1H1,LAMP1,PECAM1,THBS1
GO:0030139	endocytic vesicle	3	275	0.0422	ENSP00000333298,ENSP00000420213,ENSP00000479606	CLTC,FLNB,LAMP1
GO:0030425	dendrite	4	531	0.0422	ENSP00000333298,ENSP00000334061,ENSP00000358866,ENSP00000481038	CYFIP1,FLNA,HDAC6,LAMP1
GO:0045202	synapse	5	849	0.0422	ENSP00000216181,ENSP00000264705,ENSP00000333298,ENSP00000445306,ENSP00000481038	ATP1A1,CAD,CYFIP1,LAMP1,MYH9
GO:0031091	platelet alpha granule	2	91	0.0423	ENSP00000260356,ENSP00000457421	PECAM1,THBS1
GO:0030175	filopodium	2	96	0.0462	ENSP00000348965,ENSP00000481038	CYFIP1,DYNC1H1
GO:0005886	plasma membrane	14	5159	0.0464	ENSP00000216181,ENSP00000260356,ENSP00000304592,ENSP00000333298,ENSP00000334061,ENSP00000352208,ENSP00000355500,ENSP00000358866,ENSP00000384537,ENSP00000392330,ENSP00000420213,ENSP00000445306,ENSP00000457421,ENSP00000479606	AKAP12,ATP1A1,BCAP31,CEP170,CLTC,FASN,FLNA,FLNB,HDAC6,LAMP1,MYH9,MYOF,PECAM1,THBS1
GO:0005903	brush border	2	97	0.0464	ENSP00000216181,ENSP00000420213	FLNB,MYH9
GO:0043231	intracellular membrane-bounded organelle	22	10365	0.0472	ENSP00000216181,ENSP00000222145,ENSP00000260356,ENSP00000264705,ENSP00000304592,ENSP00000313420,ENSP00000317123,ENSP00000333298,ENSP00000334061,ENSP00000348965,ENSP00000352208,ENSP00000356972,ENSP00000357048,ENSP00000358866,ENSP00000371419,ENSP00000384863,ENSP00000386665,ENSP00000389445,ENSP00000392330,ENSP00000445306,ENSP00000479606,ENSP00000480987	ATP1A1,BCAP31,CAD,CLTC,COPA,DYNC1H1,FASN,FHL2,FLNA,HDAC6,LAMP1,MCM3,MYH9,MYOF,NDUFS2,PARP4,PRKDC,RASIP1,SNRNP200,THBS1,UBAP2L,XPO1

### Sheet: enrichment.Function
#term ID	term description	observed gene count	background gene count	false discovery rate	matching proteins in your network (IDs)	matching proteins in your network (labels)
GO:0005515	protein binding	24	6605	2.37e-05	ENSP00000216181,ENSP00000260356,ENSP00000264705,ENSP00000304592,ENSP00000313420,ENSP00000314030,ENSP00000317123,ENSP00000333298,ENSP00000334061,ENSP00000348965,ENSP00000356972,ENSP00000357048,ENSP00000358866,ENSP00000364794,ENSP00000371419,ENSP00000384537,ENSP00000384863,ENSP00000386665,ENSP00000392330,ENSP00000420213,ENSP00000445306,ENSP00000457421,ENSP00000479606,ENSP00000481038	AKAP12,ATP1A1,BCAP31,CAD,CLTC,COPA,CYFIP1,DNAJA2,DYNC1H1,FASN,FHL2,FLNA,FLNB,HDAC6,IARS,LAMP1,MYH9,NDUFS2,PARP4,PECAM1,PRKDC,SNRNP200,THBS1,XPO1
GO:0019899	enzyme binding	13	2197	0.00078	ENSP00000264705,ENSP00000313420,ENSP00000333298,ENSP00000334061,ENSP00000356972,ENSP00000358866,ENSP00000364794,ENSP00000371419,ENSP00000384537,ENSP00000384863,ENSP00000445306,ENSP00000479606,ENSP00000481038	AKAP12,ATP1A1,CAD,CLTC,CYFIP1,FLNA,HDAC6,IARS,LAMP1,NDUFS2,PARP4,PRKDC,XPO1
GO:0000166	nucleotide binding	11	2097	0.0107	ENSP00000216181,ENSP00000264705,ENSP00000304592,ENSP00000313420,ENSP00000314030,ENSP00000317123,ENSP00000348965,ENSP00000356972,ENSP00000364794,ENSP00000445306,ENSP00000480987	ATP1A1,CAD,DNAJA2,DYNC1H1,FASN,IARS,MCM3,MYH9,NDUFS2,PRKDC,SNRNP200
GO:0003779	actin binding	5	413	0.0107	ENSP00000216181,ENSP00000334061,ENSP00000358866,ENSP00000420213,ENSP00000481038	CYFIP1,FLNA,FLNB,HDAC6,MYH9
GO:0005524	ATP binding	9	1462	0.0107	ENSP00000216181,ENSP00000264705,ENSP00000313420,ENSP00000314030,ENSP00000317123,ENSP00000348965,ENSP00000364794,ENSP00000445306,ENSP00000480987	ATP1A1,CAD,DNAJA2,DYNC1H1,IARS,MCM3,MYH9,PRKDC,SNRNP200
GO:0008144	drug binding	10	1710	0.0107	ENSP00000216181,ENSP00000264705,ENSP00000304592,ENSP00000313420,ENSP00000314030,ENSP00000317123,ENSP00000348965,ENSP00000364794,ENSP00000445306,ENSP00000480987	ATP1A1,CAD,DNAJA2,DYNC1H1,FASN,IARS,MCM3,MYH9,PRKDC,SNRNP200
GO:0043168	anion binding	12	2696	0.0107	ENSP00000216181,ENSP00000260356,ENSP00000264705,ENSP00000304592,ENSP00000313420,ENSP00000314030,ENSP00000317123,ENSP00000348965,ENSP00000352208,ENSP00000364794,ENSP00000445306,ENSP00000480987	ATP1A1,CAD,DNAJA2,DYNC1H1,FASN,IARS,MCM3,MYH9,MYOF,PRKDC,SNRNP200,THBS1
GO:0019904	protein domain specific binding	6	706	0.0128	ENSP00000216181,ENSP00000313420,ENSP00000333298,ENSP00000384863,ENSP00000445306,ENSP00000479606	ATP1A1,CLTC,LAMP1,MYH9,PRKDC,XPO1
GO:0005488	binding	26	11878	0.0136	ENSP00000216181,ENSP00000260356,ENSP00000264705,ENSP00000304592,ENSP00000313420,ENSP00000314030,ENSP00000317123,ENSP00000333298,ENSP00000334061,ENSP00000348965,ENSP00000352208,ENSP00000356972,ENSP00000357048,ENSP00000358866,ENSP00000364794,ENSP00000371419,ENSP00000384537,ENSP00000384863,ENSP00000386665,ENSP00000392330,ENSP00000420213,ENSP00000445306,ENSP00000457421,ENSP00000479606,ENSP00000480987…	AKAP12,ATP1A1,BCAP31,CAD,CLTC,COPA,CYFIP1,DNAJA2,DYNC1H1,FASN,FHL2,FLNA,FLNB,HDAC6,IARS,LAMP1,MCM3,MYH9,MYOF,NDUFS2,PARP4,PECAM1,PRKDC,SNRNP200,THBS1,XPO1
GO:0042802	identical protein binding	9	1754	0.0147	ENSP00000216181,ENSP00000260356,ENSP00000264705,ENSP00000304592,ENSP00000317123,ENSP00000358866,ENSP00000386665,ENSP00000420213,ENSP00000457421	CAD,FASN,FHL2,FLNA,FLNB,MYH9,PECAM1,SNRNP200,THBS1
GO:0097367	carbohydrate derivative binding	10	2163	0.0147	ENSP00000216181,ENSP00000260356,ENSP00000264705,ENSP00000313420,ENSP00000314030,ENSP00000317123,ENSP00000348965,ENSP00000364794,ENSP00000445306,ENSP00000480987	ATP1A1,CAD,DNAJA2,DYNC1H1,IARS,MCM3,MYH9,PRKDC,SNRNP200,THBS1
GO:0043531	ADP binding	2	33	0.018	ENSP00000216181,ENSP00000445306	ATP1A1,MYH9
GO:1901363	heterocyclic compound binding	16	5305	0.018	ENSP00000216181,ENSP00000264705,ENSP00000304592,ENSP00000313420,ENSP00000314030,ENSP00000317123,ENSP00000334061,ENSP00000348965,ENSP00000356972,ENSP00000364794,ENSP00000371419,ENSP00000384863,ENSP00000445306,ENSP00000479606,ENSP00000480987,ENSP00000481038	ATP1A1,CAD,CLTC,CYFIP1,DNAJA2,DYNC1H1,FASN,HDAC6,IARS,MCM3,MYH9,NDUFS2,PARP4,PRKDC,SNRNP200,XPO1
GO:0097159	organic cyclic compound binding	16	5382	0.0203	ENSP00000216181,ENSP00000264705,ENSP00000304592,ENSP00000313420,ENSP00000314030,ENSP00000317123,ENSP00000334061,ENSP00000348965,ENSP00000356972,ENSP00000364794,ENSP00000371419,ENSP00000384863,ENSP00000445306,ENSP00000479606,ENSP00000480987,ENSP00000481038	ATP1A1,CAD,CLTC,CYFIP1,DNAJA2,DYNC1H1,FASN,HDAC6,IARS,MCM3,MYH9,NDUFS2,PARP4,PRKDC,SNRNP200,XPO1
GO:0008092	cytoskeletal protein binding	6	882	0.0206	ENSP00000216181,ENSP00000334061,ENSP00000358866,ENSP00000420213,ENSP00000445306,ENSP00000481038	ATP1A1,CYFIP1,FLNA,FLNB,HDAC6,MYH9
GO:0051015	actin filament binding	3	158	0.0206	ENSP00000216181,ENSP00000358866,ENSP00000481038	CYFIP1,FLNA,MYH9
GO:0016887	ATPase activity	4	392	0.03	ENSP00000216181,ENSP00000317123,ENSP00000348965,ENSP00000445306	ATP1A1,DYNC1H1,MYH9,SNRNP200
GO:0044877	protein-containing complex binding	6	968	0.03	ENSP00000216181,ENSP00000260356,ENSP00000334061,ENSP00000358866,ENSP00000392330,ENSP00000481038	BCAP31,CYFIP1,FLNA,HDAC6,MYH9,THBS1
GO:0048365	Rac GTPase binding	2	60	0.0402	ENSP00000358866,ENSP00000481038	CYFIP1,FLNA
